# Limits and Convergence properties of the Sequentially Markovian Coalescent

**DOI:** 10.1101/2020.07.23.217091

**Authors:** Thibaut Sellinger, Diala Abu Awad, Aurélien Tellier

**Affiliations:** Professorship for Population Genetics, Department of Life Science Systems – Technical University of Munich, Germany

**Keywords:** Hidden Markov Model, Ancestral Recombination Graph, Population Genetics

## Abstract

Many methods based on the Sequentially Markovian Coalescent (SMC) have been and are being developed. These methods make use of genome sequence data to uncover population demographic history. More recently, new methods have extended the original theoretical framework, allowing the simultaneous estimation of the demographic history and other biological variables. These methods can be applied to many different species, under different model assumptions, in hopes of unlocking the population/species evolutionary history. Although convergence proofs in particular cases have been given using simulated data, a clear outline of the performance limits of these methods is lacking. We here explore the limits of this methodology, as well as present a tool that can be used to help users quantify what information can be confidently retrieved from given datasets. In addition, we study the consequences for inference accuracy violating the hypotheses and the assumptions of SMC approaches, such as the presence of transposable elements, variable recombination and mutation rates along the sequence and SNP call errors. We also provide a new interpretation of the SMC through the use of the estimated transition matrix and offer recommendations for the most efficient use of these methods under budget constraints, notably through the building of data sets that would be better adapted for the biological question at hand.
