## Supplementary material for "Limits and Convergence properties of the Sequentially Markovian Coalescent": contains all mean square error values: Supplementary_Table_1a.csv

replicate	10 Mb	100 Mb	1 Gb	10 Gb
1	6.79317824942498	6.17712480279115	5.98564550417098	6.0272544458812
2	6.54655654017983	6.37823665149842	6.23836591211322	5.9815024312617
3	6.95130917994515	6.17466704749127	6.12475184241088	5.99587119261238
4	7.36247054816648	6.8710825555459	6.17595459365144	5.94752637689684
5	8.02497873743162	6.62156500241353	6.20630453596303	6.01420066744516
6	9.0490552369243	6.12793076261325	6.13111968273995	6.0302571885945
7	7.74248027031302	6.31174396980323	5.99490384699883	5.93985210336396
8	6.75635113518847	6.01514524931791	6.1280816929982	5.95856662449483
9	6.52034007302885	6.50208153900689	6.06784059855931	5.97963668566146
10	6.60300585550403	6.30315361316284	5.96477124355546	6.02842082495156
