## Supplementary material for "Limits and Convergence properties of the Sequentially Markovian Coalescent": contains all mean square error values: Supplementary_Table_1b.csv

replicate	10 Mb	100 Mb	1 Gb	10 Gb
1	7.70471938109168	7.90457905831121	7.92471242964635	7.8633141551874
2	7.97505643393706	8.04396600512151	7.71854370190271	7.85147319889043
3	8.26545708131794	8.10332192032209	7.78946719906362	7.88887704976678
4	8.88824666870357	8.12334489934243	7.86230388366377	7.8732405980138
5	9.79974657865712	8.01167486421909	7.88653083544068	7.85252501390359
6	9.98074877152185	8.04551481903414	7.79609928150944	7.84932240976756
7	9.30626663656787	7.87406897764462	7.91829516765387	7.89065985529732
8	8.22276542888893	7.91925939999263	7.91711904595492	7.8689851934817
9	7.73387056458173	7.84817428428431	7.8303060769583	7.84384659475848
10	8.00867783867961	8.09580583500095	7.97397959780159	7.86740350387838
