## Supplementary material for "Limits and Convergence properties of the Sequentially Markovian Coalescent": contains all mean square error values: Supplementary_Table_1c.csv

replicate	10 Mb	100 Mb	1 Gb	10 Gb
1	9.38898104183675	8.82705633446347	8.77551437940253	8.80357330388058
2	8.68464626443117	8.63880856851287	8.76424776602657	8.78356634563407
3	8.93388459740873	8.78050048640457	8.72053399957608	8.79008406536509
4	9.03728890497682	8.73699917158948	8.76159283934621	8.75195718507182
5	8.75272359885565	8.53037250585086	8.81545663418771	8.75171162495734
6	8.7392558205994	8.8323338799254	8.81557309420789	8.69795316188787
7	8.82879283104596	8.76335292351595	8.80304299277964	8.65088365061872
8	9.71056678839679	8.83967209468413	8.68951761019891	8.78644367039491
9	8.89251269087485	8.71684485438925	8.77393417009596	8.7976892554553
10	8.64888893833957	8.7271457365837	8.75254544977271	8.78913834777257
