## Supplementary material for "Limits and Convergence properties of the Sequentially Markovian Coalescent": contains all mean square error values: Supplementary_Table_1d.csv

replicate	10 Mb	100 Mb	1 Gb	10 Gb
1	10.3192661338156	10.3694804271046	10.3711166308131	10.3582018091626
2	10.3813028547064	10.3610697364116	10.3727916768504	10.3824201891713
3	10.3971984530485	10.3688109893988	10.3820212929987	10.3769611594185
4	10.3787293860662	10.3733730925354	10.3835060965173	10.359431472083
5	10.3528064525944	10.3819793719649	10.3787913935163	10.3606877372342
6	10.3363561383808	10.3732545029589	10.3724451216395	10.3860643784959
7	10.3428077266757	10.3908771214423	10.361693751195	10.3867222277087
8	10.3823457102023	10.3650912906085	10.3838387936595	10.3893391923433
9	10.3840429153044	10.3462267461703	10.3692661863555	10.387863361324
10	10.3584927531623	10.3741328541821	10.3811861086145	10.3847115248578
