## Supplementary material for "Limits and Convergence properties of the Sequentially Markovian Coalescent": contains all mean square error values: Supplementary_Table_2_eSMC_a.csv

	V1	V2	V3	V4
1	7.00017796657463	0	0	0
2	6.54295924744166	0	0	0
3	7.67141063566808	0	0	0
4	6.47540298564705	0	0	0
5	6.47875383919043	0	0	0
6	6.59620538061855	0	0	0
7	7.83869348449055	0	0	0
8	6.82953708392692	0	0	0
9	6.45750489969932	0	0	0
10	6.3829622343991	0	0	0
