## Supplementary material for "Limits and Convergence properties of the Sequentially Markovian Coalescent": contains all mean square error values: Supplementary_Table_2_eSMC_b.csv

	V1	V2	V3	V4
1	8.25177618783362	0	0	0
2	8.15944073518746	0	0	0
3	8.28250180350302	0	0	0
4	7.99520302362984	0	0	0
5	8.28430461122277	0	0	0
6	8.20638480997723	0	0	0
7	8.0444600130818	0	0	0
8	8.17618655416254	0	0	0
9	7.98714271849274	0	0	0
10	8.27664018967167	0	0	0
