## Supplementary material for "Limits and Convergence properties of the Sequentially Markovian Coalescent": contains all mean square error values: Supplementary_Table_2_eSMC_c.csv

	V1	V2	V3	V4
1	9.43664465948843	0	0	0
2	9.32012053423679	0	0	0
3	9.69399241488937	0	0	0
4	9.05001254061902	0	0	0
5	9.01719062147196	0	0	0
6	9.18211768387542	0	0	0
7	9.18461163712071	0	0	0
8	9.25583728000696	0	0	0
9	9.06236796354083	0	0	0
10	9.48649211713972	0	0	0
