## Supplementary material for "Limits and Convergence properties of the Sequentially Markovian Coalescent": contains all mean square error values: Supplementary_Table_2_eSMC_d.csv

	V1	V2	V3	V4
1	10.1444039270001	0	0	0
2	9.95820351633726	0	0	0
3	10.0676319350397	0	0	0
4	9.91840619408386	0	0	0
5	10.0680750327623	0	0	0
6	10.066171015303	0	0	0
7	10.0763489419865	0	0	0
8	9.95275430459458	0	0	0
9	10.1408637654253	0	0	0
10	10.0021968660736	0	0	0
