## Supplementary material for "Limits and Convergence properties of the Sequentially Markovian Coalescent": contains all mean square error values: Supplementary_Table_2_MSMC2_a.csv

	V1	V2	V3	V4
1	7.00017796657463	7.6821219924041	7.46201362694595	0
2	6.54295924744166	8.18998045995462	7.32798733689002	0
3	7.67141063566808	7.12506394486836	7.44224448782406	0
4	6.47540298564705	7.88413864072439	11.1630757999535	0
5	6.47875383919043	7.69255154155064	7.04545233672963	0
6	6.59620538061855	7.67135397102802	8.74858345507632	0
7	7.83869348449055	7.46069206214635	7.58809317715226	0
8	6.82953708392692	7.86932858759446	9.93087311961168	0
9	6.45750489969932	7.07329540029864	8.62196706398787	0
10	6.3829622343991	7.32515777282716	6.82509117662082	0
