## Supplementary material for "Limits and Convergence properties of the Sequentially Markovian Coalescent": contains all mean square error values: Supplementary_Table_2_MSMC2_b.csv

	V1	V2	V3	V4
1	8.25177618783362	10.3254957185472	9.45321084683232	0
2	8.15944073518746	7.82348677356707	12.5369096095385	0
3	8.28250180350302	8.46356219842007	10.6612623366415	0
4	7.99520302362984	9.19520146868037	8.32696675980229	0
5	8.28430461122277	8.70968106754244	9.86121588026225	0
6	8.20638480997723	8.34714843694764	12.7029779587775	0
7	8.0444600130818	8.95955793488483	10.8681192445059	0
8	8.17618655416254	8.85054989031423	8.88302345442795	0
9	7.98714271849274	8.04369588894205	8.67868304318124	0
10	8.27664018967167	8.23104001110366	8.52933849584786	0
