## Supplementary material for "Limits and Convergence properties of the Sequentially Markovian Coalescent": contains all mean square error values: Supplementary_Table_2_MSMC_c.csv

	V1	V2	V3	V4
1	9.43664465948843	9.22671688827221	0	0
2	9.32012053423679	10.2556069003878	0	0
3	9.69399241488937	8.34996691025142	0	0
4	9.05001254061902	10.0319971532338	0	0
5	9.01719062147196	9.80083039684034	0	0
6	9.18211768387542	9.72086752211971	0	0
7	9.18461163712071	8.73904459743424	0	0
8	9.25583728000696	9.63444904511474	0	0
9	9.06236796354083	10.8979466231572	0	0
10	9.48649211713972	8.63746061146523	0	0
