## Supplementary material for "Limits and Convergence properties of the Sequentially Markovian Coalescent": contains all mean square error values: Supplementary_Table_2_MSMC_d.csv

	V1	V2	V3	V4
1	10.1444039270001	10.7190622248727	0	0
2	9.95820351633726	9.90263778353212	0	0
3	10.0676319350397	11.6925363778176	0	0
4	9.91840619408386	10.4895138466775	0	0
5	10.0680750327623	9.79441999254971	0	0
6	10.066171015303	11.4035079823629	0	0
7	10.0763489419865	9.63575765071626	0	0
8	9.95275430459458	13.9068994545914	0	0
9	10.1408637654253	11.679436612762	0	0
10	10.0021968660736	9.80334041581489	0	0
