## Supplementary material for "Limits and Convergence properties of the Sequentially Markovian Coalescent": contains all mean square error values: Supplementary_Table_2_SMC++_b.csv

	V1	V2	V3	V4
1	8.25177618783362	10.3254957185472	9.45321084683232	7.91283224800345
2	8.15944073518746	7.82348677356707	12.5369096095385	8.1080949208227
3	8.28250180350302	8.46356219842007	10.6612623366415	8.07812986999562
4	7.99520302362984	9.19520146868037	8.32696675980229	7.73149608815203
5	8.28430461122277	8.70968106754244	9.86121588026225	7.80499692939906
6	8.20638480997723	8.34714843694764	12.7029779587775	7.92556479575715
7	8.0444600130818	8.95955793488483	10.8681192445059	7.98562075480726
8	8.17618655416254	8.85054989031423	8.88302345442795	7.68233986983826
9	7.98714271849274	8.04369588894205	8.67868304318124	7.46759631103825
10	8.27664018967167	8.23104001110366	8.52933849584786	7.68719974184904
