## Supplementary material for "Limits and Convergence properties of the Sequentially Markovian Coalescent": contains all mean square error values: Supplementary_Table_2_SMC++_c.csv

	V1	V2	V3	V4
1	9.43664465948843	9.22671688827221	10.9317356455587	8.83357817319271
2	9.32012053423679	10.2556069003878	12.1702254773541	8.86923159450436
3	9.69399241488937	8.34996691025142	12.3981601001958	8.8556521792346
4	9.05001254061902	10.0319971532338	10.4062427282791	8.86267197199678
5	9.01719062147196	9.80083039684034	11.067651318381	8.79945108273403
6	9.18211768387542	9.72086752211971	11.2949784603237	8.90944810922138
7	9.18461163712071	8.73904459743424	11.9258706316204	8.84437825346599
8	9.25583728000696	9.63444904511474	12.247820521306	8.90848182275297
9	9.06236796354083	10.8979466231572	9.7327410416914	8.88377421940175
10	9.48649211713972	8.63746061146523	12.161481235343	8.91828338105852
