## Supplementary material for "Limits and Convergence properties of the Sequentially Markovian Coalescent": contains all mean square error values: Supplementary_Table_2_SMC++_d.csv

	V1	V2	V3	V4
1	10.1444039270001	10.7190622248727	11.0660728497379	10.4625950304586
2	9.95820351633726	9.90263778353212	11.3590240784517	10.4626189480682
3	10.0676319350397	11.6925363778176	11.2216250900322	10.4626306274815
4	9.91840619408386	10.4895138466775	11.3492404807205	10.4626735617582
5	10.0680750327623	9.79441999254971	10.4713405214837	10.4624629081662
6	10.066171015303	11.4035079823629	10.8820580108621	10.4622747054906
7	10.0763489419865	9.63575765071626	10.7861840828479	10.4623436584965
8	9.95275430459458	13.9068994545914	11.1852332133494	10.4625659222597
9	10.1408637654253	11.679436612762	10.2386881375801	10.4622855106636
10	10.0021968660736	9.80334041581489	11.647367061329	10.4621924931674
