## Supplementary material for "Limits and Convergence properties of the Sequentially Markovian Coalescent": contains all mean square error values: Supplementary_Table_3_eSMC.csv

replicate	rho/theta=0.1	rho/theta=1	rho/theta=10
1	8.37433920939909	7.95290156259739	9.5016461780553
2	6.92717725566154	8.48612818922779	9.28046004174735
3	8.08398007778579	7.04931366287884	9.61252929491323
4	7.20624707981393	7.18302270784739	10.4216664797232
5	9.36304951236499	7.25632603389593	9.53176364823669
6	9.24724239741617	7.41660995791986	10.186503887259
7	7.24851070655987	7.18919810372985	9.57534881866131
8	7.07820707841757	7.12066831355631	9.49546436456719
9	9.40800876854527	7.5395241319992	9.11775832546167
10	9.17088745767299	7.27435161762596	9.5127358325469
