## Supplementary material for "Limits and Convergence properties of the Sequentially Markovian Coalescent": contains all mean square error values: Supplementary_Table_3_MSMC2.csv

replicate	rho/theta=0.1	rho/theta=1	rho/theta=10
1	10.8146483388401	7.95541100483468	9.4529277355121
2	7.46568109994627	12.4655016426113	9.66806857579138
3	7.825335764523	7.13579978539874	9.63643394995124
4	7.94096013177185	7.1535695072128	12.5305234577792
5	12.4714345063389	7.21288624931972	12.4606900440591
6	12.4301380463761	11.4860573622427	10.8277210215206
7	8.38664621339058	8.3438725005167	10.8524599059907
8	7.26026115965411	8.23577590959873	9.42808248540912
9	12.4532387076427	7.48517302381646	9.18292057664484
10	12.500266046477	7.29692739130399	12.5124047505002
