## Supplementary material for "Limits and Convergence properties of the Sequentially Markovian Coalescent": contains all mean square error values: Supplementary_Table_3_MSMC.csv

replicate	rho/theta=0.1	rho/theta=1	rho/theta=10
1	15.7508117298091	6.63037244980486	8.91647495754878
2	19.0084531553536	14.0498831065645	9.24176099028334
3	9.5570483053439	15.1877356741974	8.76893086652157
4	18.8211413964399	7.19443542733235	14.3243904489135
5	7.65596358905646	9.12811130842161	13.2110842455355
6	19.7667037747925	8.91992514415979	8.82876758300347
7	8.45613783395909	7.40575039533272	12.0762321117474
8	19.2593147906891	11.8918100254904	8.79709001179063
9	19.4454616027343	7.0211554170914	11.2295773212083
10	19.1958602501828	7.17584891848712	8.95034052610523
