## Supplementary material for "Limits and Convergence properties of the Sequentially Markovian Coalescent": contains all mean square error values: Supplementary_Table_3_SMC++.csv

replicate	rho/theta=0.1	rho/theta=1	rho/theta=10
1	7.77978484354673	7.78892284844259	7.78357166430565
2	7.78291056276972	7.79537134321385	7.78298935288677
3	7.7861540962649	7.79174330818197	7.78595710747308
4	7.73602804996901	7.7866535161311	7.78336318838633
5	7.78463352637092	7.7930341141196	7.79809244345117
6	7.78662353437215	7.79066026052771	7.78235959765535
7	7.76433460124982	7.79235926424352	7.78551342561743
8	7.78418595406259	7.78739283148645	7.79234420028292
9	7.79512950046225	7.78647060097533	7.78175065521333
10	7.78683243883656	7.78784524716706	7.78361925459887
