## Supplementary material for "Limits and Convergence properties of the Sequentially Markovian Coalescent": contains all mean square error values: Supplementary_Table_5_a.csv

	V1	V2	V3	V4
1	9.69430944619207	0	0	0
2	9.1929002005692	0	0	0
3	8.7732403395704	0	0	0
4	9.56344450100065	0	0	0
5	9.23324722835138	0	0	0
6	8.64160557104431	0	0	0
7	7.97186298782831	0	0	0
8	8.43169010234492	0	0	0
9	8.3440514614617	0	0	0
10	11.192299087873	0	0	0
