## Supplementary material for "Limits and Convergence properties of the Sequentially Markovian Coalescent": contains all mean square error values: Supplementary_Table_5_b.csv

	V1	V2	V3	V4
1	0	12.6725644885943	13.0434449953566	13.2865676855864
2	0	12.6947370640579	13.0657160078036	13.3089549710962
3	0	12.6298968103483	13.0009157024711	13.2439597508505
4	0	12.6598590341568	13.0304749970826	13.2732142695474
5	0	12.6560837436265	13.0268965820267	13.2701794729634
6	0	12.658632139976	13.0294468722572	13.2701794729634
7	0	12.6618691838527	13.0329659845569	13.2763645123326
8	0	12.7125975996177	13.0589882919911	13.2383261155518
9	0	12.6424973839862	13.013596406699	13.2569046912945
10	0	12.6601800125672	12.7495150152033	13.2601157617609
