## Supplementary material for "Limits and Convergence properties of the Sequentially Markovian Coalescent": contains all mean square error values: Supplementary_Table_5_c.csv

	V1	V2	V3	V4
1	0	10.3475402109612	12.6300121296857	12.1740936059091
2	0	10.13544723255	12.6517846919344	12.6454800004447
3	0	8.54807918043001	10.354245458294	12.5803923597254
4	0	9.56124868923923	12.6161002170351	12.6109883051306
5	0	9.54318284231985	12.6131340440231	12.607485421456
6	0	10.0846545676037	11.5871625177953	12.6093858280679
7	0	9.40762775408833	12.6190501857715	12.6135985859508
8	0	9.50140400300535	12.6450833773117	12.6387203831225
9	0	12.6013477830159	12.5993214373184	12.4871296479688
10	0	11.11074748208	11.1920288346344	12.5964450816175
