## Supplementary material for "Limits and Convergence properties of the Sequentially Markovian Coalescent": contains all mean square error values: Supplementary_Table_5_d.csv

	V1	V2	V3	V4
1	0	12.6709049445612	13.0395349992834	13.3698369382843
2	0	12.692543760082	13.0616169666079	13.3009137287167
3	0	12.6657430249945	12.9979007201315	13.2357806079769
4	0	12.991373015879	13.0270041427548	13.2700798569392
5	0	12.9879175865118	13.0227808763511	13.2630289960946
6	0	12.9899632436676	13.0256396008916	13.4306108155812
7	0	12.7366490215457	13.0300328786782	13.2763822457348
8	0	13.0198411271254	13.0551617564581	13.2942784398898
9	0	12.6503747180443	13.0099573522025	13.1106381760019
10	0	12.9857293446124	13.0652007956524	13.2532273447884
