## Supplementary material for "Limits and Convergence properties of the Sequentially Markovian Coalescent": contains all mean square error values: Supplementary_Table_6_a.csv

replicate	Share	Not Share
1	6.41635099813541	6.32895046242875
2	5.65563572617239	5.61249506021613
3	6.72745375506607	6.7013980340837
4	6.17810887837698	6.3576611357505
5	6.81043737720502	6.99243382334005
6	6.49897332996504	6.7405184423737
7	6.55348430975476	6.76777652296465
8	7.09088280796758	7.74564019337318
9	6.30702702209081	7.00531702137594
10	6.55430299737247	6.52816865779145
