## Supplementary material for "Limits and Convergence properties of the Sequentially Markovian Coalescent": contains all mean square error values: Supplementary_Table_6_b.csv

replicate	Share	Not Share
1	7.5720987501907	7.49989311933558
2	8.38208730409036	8.34595908801794
3	7.88645717192003	7.69402613016843
4	8.33662162210922	9.55091151255643
5	7.93977326645871	7.62313842816116
6	8.18051198313394	8.20340232766149
7	8.03604028844942	8.12070698301701
8	8.0315070764991	8.27924524272119
9	8.23943722896429	8.40590900273636
10	7.32979677256381	6.47831696371732
