## Supplementary material for "Limits and Convergence properties of the Sequentially Markovian Coalescent": contains all mean square error values: Supplementary_Table_6_c.csv

replicate	Share	Not Share
1	5.77565423392741	6.48124560207945
2	6.88806018341714	7.35131322880056
3	6.24415346503545	7.26815612217434
4	7.6042644884053	7.39011073723632
5	5.87553355516107	7.30702008829271
6	7.20202182064062	7.16643998212476
7	6.66725501770443	6.91442226930389
8	7.48289798524499	7.68254696946999
9	9.62444145087886	9.14699485400805
10	7.42792446154614	7.61254067466307
