## Supplementary material for "Limits and Convergence properties of the Sequentially Markovian Coalescent": contains all mean square error values: Supplementary_Table_6_d.csv

replicate	Share	Not Share
1	8.1465694825604	8.36679419555723
2	7.76683210257676	7.52305637884876
3	7.75747129987488	7.69282961440217
4	8.16753584986803	8.12149877244112
5	7.70106917127603	7.06564186140757
6	9.5085132783334	9.3812229375108
7	7.99179286908137	8.34357953568587
8	7.70992115085713	9.01806208462747
9	7.74934810107683	7.04173196370156
10	7.49845126503147	8.33127508798251
