## Supplementary material for "Limits and Convergence properties of the Sequentially Markovian Coalescent": contains all mean square error values: Supplementary_Table_6_b.csv

replicate	5	10	25	50
1	8.28775501740875	8.3002638718755	8.38770879331763	8.60896251041179
2	7.90265215592215	7.88727450399193	8.04361040684775	8.59097038939979
3	8.04962536377496	8.09495295722231	8.29187053410226	8.63342066333269
4	7.80462179490605	7.86361638873299	8.07745073434096	8.54202462863216
5	8.09066626234786	8.10820931274191	8.31805669204237	8.63101420859658
6	7.90035512039014	7.97582946248673	8.20623541164565	8.60002888321521
7	8.57533440060533	8.15351674894251	7.98548172761382	8.45091809054576
8	7.89426748696083	7.93940928151766	8.1041873565963	8.61019640439902
9	7.83350876843408	7.91070105579651	8.27618899768931	8.59384469682439
10	8.13744961370779	8.19137382847389	8.39826434229849	8.62527615936023
