## Supplementary material for "Limits and Convergence properties of the Sequentially Markovian Coalescent": contains all mean square error values: Supplementary_Table_6_c.csv

replicate	5	10	25	50
1	8.32272163407495	8.29310426790834	8.38136873821182	8.70738761057143
2	7.98622456496274	8.00694061597011	7.83085862685076	7.93103561990344
3	7.96506437513571	7.99457078907798	8.05549153429853	8.06563666649887
4	7.86243895564827	7.84400770327681	7.83407828204722	8.14968446413108
5	8.00360583147932	7.99117608394234	8.04673888463434	8.09070723690787
6	7.90778709592343	7.9295156390736	8.01131618261137	8.14344554159885
7	8.73004485313664	8.81678139090868	8.86296757237612	10.1900001601651
8	7.84786699426285	7.838287327726	7.83478748815878	7.94423907616758
9	7.7651333643693	7.78549736138549	7.90614916494038	7.93728046642534
10	8.09384741823986	8.13926698847228	8.08569687255462	8.19435983848759
