## Supplementary material for "Limits and Convergence properties of the Sequentially Markovian Coalescent": contains all mean square error values: Supplementary_Table_6_d.csv

replicate	5	10	25	50
1	8.31856630555634	8.2759597886831	8.30474806210213	8.43691503959927
2	7.96550307469697	7.8369180288794	7.77455843756258	8.073426007396
3	8.00850489498863	8.11636834719432	8.16821079486865	8.39063365570929
4	7.82131740395552	7.8039193733571	7.96076342017412	8.17132529454906
5	8.0303220326005	8.08552332511926	8.20965405355256	8.30794722546321
6	7.91799891952365	7.92661493989655	8.12668653703126	8.24113676350546
7	8.56392109149922	8.7276047269234	8.42679773646138	8.00765749072425
8	7.83726577545158	7.85139521356435	8.02450806916124	8.222018417707
9	7.80930666176714	7.83804921123513	8.06714984362445	8.25874872298999
10	8.11644076254788	8.116537809521	8.21565524812438	8.37484257708013
